# Identification of the bacteriophage nucleus protein interaction network

**DOI:** 10.1101/2023.05.18.541317

**Authors:** Eray Enustun, Amar Deep, Yajie Gu, Katrina T. Nguyen, Vorrapon Chaikeeratisak, Emily Armbruster, Majid Ghassemian, Elizabeth Villa, Joe Pogliano, Kevin D. Corbett

## Abstract

In the arms race between bacteria and bacteriophages (phages), some large-genome jumbo phages have evolved a protein shell that encloses their replicating genome to protect it against DNA-targeting immune factors. By segregating the genome from the host cytoplasm, however, the “phage nucleus” introduces the need to specifically transport mRNA and proteins through the nuclear shell, and to dock capsids on the shell for genome packaging. Here, we use proximity labeling and localization mapping to systematically identify proteins associated with the major nuclear shell protein chimallin (ChmA) and other distinctive structures assembled by these phages. We identify six uncharacterized nuclear shell-associated proteins, one of which directly interacts with self-assembled ChmA. The structure and protein-protein interaction network of this protein, which we term ChmB, suggests that it forms pores in the ChmA lattice that serve as docking sites for capsid genome packaging, and may also participate in mRNA and/or protein transport.
