## Supplemental Tables for "Identification of the bacteriophage nucleus protein interaction network"

### Sheet: Table S1. miniTurboID of ChmA (
Table S1. Phage proteins enriched >3-fold in PhiPA3 ChmA (gp53) miniTurboID
Gene	Accession	log2(FC)	- LOG10(P)	Average Peak	Annotation
gp2	334737996	∞	0.580797	0.000587274	hypothetical protein
gp9	334738003	∞	0.427243	3.36734e-06	virion structural protein
gp12	334738006	∞	0.446181	9.39527e-05	virion structure
gp18	334738012	∞	0.427243	0.000156877	hypothetical protein
gp19	334738013	∞	0.427243	7.17898e-06	hypothetical protein
gp31	334738026	∞	0.427243	1.32121e-05	hypothetical protein
gp36	334738031	∞	0.427243	2.63775e-05	hypothetical protein
gp37	334738032	∞	0.427243	1.20429e-06	hypothetical protein
gp39	334738034	∞	0.427243	7.76359e-06	hypothetical protein
gp44	334738039	∞	0.427243	3.06334e-06	hypothetical protein
gp47	334738042	∞	0.427243	1.25106e-05	hypothetical protein
gp54	334738049	∞	0.427243	5.6707e-07	hypothetical protein
gp59	334738054	∞	0.427243	1.0254e-05	nuclease SbcCD, D subunit
gp61	334738056	∞	0.427243	2.0487e-05	hypothetical protein
gp62	334738057	∞	0.475502	0.000250661	hypothetical protein
gp63	334738058	∞	0.559176	0.000285223	hypothetical protein
gp64	334738059	∞	0.427243	4.7704e-06	hypothetical protein
gp75	334738067	∞	0.427243	2.49043e-05	hypothetical protein
gp77	334738069	∞	0.427243	8.26635e-06	putative RNA polymerase beta subunit
gp78	334738070	∞	0.427243	3.25042e-07	endonuclease
gp85	334738077	∞	0.427243	3.66993e-05	hypothetical protein
gp90	334738082	∞	0.427243	2.7969e-06	virion structural protein
gp93	334738085	∞	0.427243	1.77721e-06	virion structural protein
gp94	334738086	∞	0.427243	1.96428e-05	virion structural protein
gp103	334738095	∞	0.427243	5.30824e-06	hypothetical protein
gp119	334738111	∞	0.599563	0.000881381	hypothetical protein
gp122	334738114	∞	0.427243	7.29591e-06	hypothetical protein
gp124	334738116	∞	0.427243	2.25659e-06	hypothetical protein
gp131	334738123	∞	0.509792	0.000344554	putative helicase
gp134	334738125	∞	1.30133	0.000500235	putative helicase
gp137	334738128	∞	0.427243	3.66631e-06	hypothetical protein
gp138	334738129	∞	0.427243	1.01792e-05	hypothetical protein
gp147	334738138	∞	0.427243	4.48979e-06	virion structural protein
gp148	334738139	∞	0.427243	0.000119552	virion structural protein
gp150	334738141	∞	0.427243	1.09789e-06	virion structural protein
gp153	334738144	∞	0.427243	9.71618e-07	virion structural protein
gp158	334738149	∞	0.427243	6.91006e-07	virion structural protein
gp165	334738156	∞	0.427243	9.82141e-07	tail protein
gp166	334738157	∞	0.659492	0.00087454	tail protein
gp168	334738159	∞	0.427243	2.53168e-07	tail fibre protein
gp170	334738161	∞	0.427243	1.08269e-05	hypothetical protein
gp189	334738180	∞	0.427243	1.22171e-05	hypothetical protein
gp198	334738189	∞	0.427243	1.01488e-05	hypothetical protein
gp200	334738191	∞	0.427243	1.07217e-05	hypothetical protein
gp202	334738193	∞	0.427243	0.000154944	hypothetical protein
gp209	334738200	∞	0.427243	2.46704e-07	hypothetical protein
gp217	334738208	∞	0.427243	1.05814e-06	hypothetical protein
gp218	334738209	∞	0.427243	1.17284e-05	hypothetical protein
gp219	334738210	∞	0.427243	3.87127e-05	hypothetical protein
gp222	334738213	∞	0.692395	0.000213331	hypothetical protein
gp225	334738216	∞	0.427243	1.44983e-06	hypothetical protein
gp239	334738230	∞	0.427243	2.27997e-06	hypothetical protein
gp247	334738238	∞	0.427243	4.44653e-05	hypothetical protein
gp251	334738242	∞	0.427243	2.20046e-05	hypothetical protein
gp254	334738245	∞	0.427243	2.71258e-05	hypothetical protein
gp267	334738258	∞	0.427243	1.62521e-06	hypothetical protein
gp268	334738259	∞	0.427243	1.75382e-06	hypothetical protein
gp275	334738266	∞	0.427243	5.96066e-06	hypothetical protein
gp276	334738267	∞	0.427243	2.1233e-05	hypothetical protein
gp278	334738269	∞	0.427243	4.89901e-06	hypothetical protein
gp280	334738271	∞	0.427243	8.74573e-06	hypothetical protein
gp281	334738272	∞	0.427243	8.26635e-06	hypothetical protein
gp298	334738289	∞	0.427243	1.62521e-05	hypothetical protein
gp299	334738290	∞	0.427243	3.91687e-07	hypothetical protein
gp300	334738291	∞	0.427243	1.15518e-05	hypothetical protein
gp304	334738295	∞	0.427243	1.42644e-05	hypothetical protein
gp305	334738296	∞	0.427243	5.64731e-06	hypothetical protein
gp308	334738299	∞	0.427243	2.17943e-05	hypothetical protein
gp320	334738311	∞	0.427243	1.3446e-06	hypothetical protein
gp321	334738312	∞	0.427243	8.92111e-07	hypothetical protein
gp323	334738314	∞	0.427243	2.94759e-06	hypothetical protein
gp334	334738325	∞	0.427243	7.12052e-06	hypothetical protein
gp335	334738326	∞	0.427243	3.83316e-05	hypothetical protein
gp341	334738332	∞	0.427243	3.17559e-06	hypothetical protein
gp343	334738334	∞	0.427243	1.0406e-05	hypothetical protein
gp344	334738335	∞	0.427243	1.25808e-05	hypothetical protein
gp345	334738336	∞	0.427243	1.65327e-05	hypothetical protein
gp347	334738338	∞	0.427243	4.75871e-07	hypothetical protein
gp351	334738342	∞	0.427243	2.93473e-06	hypothetical protein
gp356	334738347	∞	0.427243	1.32121e-05	hypothetical protein
gp360	334738351	∞	0.427243	1.38669e-05	hypothetical protein
gp367	334738358	∞	0.427243	1.00669e-05	hypothetical protein
gp370	334738361	∞	0.427243	2.78858e-05	hypothetical protein
gp376	334738367	∞	0.427243	7.14391e-07	hypothetical protein
gp378	334738369	∞	0.611826	8.48101e-05	putative ribonucleotide-diphosphate reductase subunit alpha, NrdA [Pseudomonas phage PhiPA3]
gp358	334738349	8.50989	0.489259	0.000689784	hypothetical protein
gp106	334738098	6.09505	0.546216	0.000157237	virion structural protein
gp14	334738008	4.94983	0.410897	0.000108036	hypothetical protein
gp233	334738224	4.32628	0.401898	2.23893e-05	putative SNF2 domain helicase
gp53	334738048	3.99897	2.98671	0.0324504	shell
gp164	334738155	3.92711	1.22429	0.00104407	virion structural protein
gp355	334738346	3.78642	0.831207	0.00648837	hypothetical protein
gp52	334738047	3.27496	1.9816	0.0209002	hypothetical protein
gp257	334738248	3.20807	0.442878	3.90047e-05	DNA ligase

### Sheet: Table S2. miniTurboID of RecA (
Table S2. Phage proteins enriched >3-fold in PhiPA3 RecA (gp175) miniTurboID
Gene	Accession	log2(FC)	- LOG10(P)	Average Peak	Annotation
gp12	334738006	∞	0.427243	0.000127007	virion structure
gp18	334738012	∞	0.427243	3.55654e-06	hypothetical protein
gp19	334738013	∞	0.427243	3.48306e-06	hypothetical protein
gp43	334738038	∞	0.427243	2.70415e-07	hypothetical protein
gp44	334738039	∞	0.427243	7.81851e-06	hypothetical protein
gp47	334738042	∞	0.427243	1.09342e-05	hypothetical protein
gp55	334738050	∞	0.427243	1.50786e-05	hypothetical protein
gp61	334738056	∞	0.427243	2.41904e-05	hypothetical protein
gp62	334738057	∞	0.427243	1.69009e-05	hypothetical protein
gp63	334738058	∞	0.427243	4.43539e-06	hypothetical protein
gp64	334738059	∞	0.427243	7.04695e-05	hypothetical protein
gp78	334738070	∞	0.434415	0.000170803	endonuclease
gp108	334738100	∞	0.427243	4.48242e-05	hypothetical protein
gp119	334738111	∞	0.427243	3.49776e-06	hypothetical protein
gp122	334738114	∞	0.427243	1.63425e-05	hypothetical protein
gp131	334738123	∞	0.427243	7.80073e-05	putative helicase
gp134	334738125	∞	0.427243	2.26325e-06	putative helicase
gp144	334738135	∞	0.427243	6.74861e-05	hypothetical protein
gp166	334738157	∞	0.838237	0.000211819	tail protein
gp198	334738189	∞	0.427243	3.89897e-06	hypothetical protein
gp200	334738191	∞	0.427243	0.000119041	hypothetical protein
gp217	334738208	∞	0.427243	3.10433e-05	hypothetical protein
gp222	334738213	∞	0.427243	0.00146244	hypothetical protein
gp239	334738230	∞	0.427243	4.77488e-05	hypothetical protein
gp247	334738238	∞	0.427243	1.76357e-05	hypothetical protein
gp276	334738267	∞	0.427243	4.9821e-06	hypothetical protein
gp298	334738289	∞	0.427243	6.76037e-06	hypothetical protein
gp304	334738295	∞	0.427243	1.83706e-06	hypothetical protein
gp305	334738296	∞	0.427243	6.2019e-07	hypothetical protein
gp308	334738299	∞	0.427243	7.22184e-05	hypothetical protein
gp323	334738314	∞	0.427243	1.69009e-06	hypothetical protein
gp335	334738326	∞	0.427243	5.20255e-07	hypothetical protein
gp344	334738335	∞	0.427243	1.48434e-06	hypothetical protein
gp350	334738341	∞	0.427243	5.5773e-05	hypothetical protein
gp367	334738358	∞	0.427243	6.93673e-07	hypothetical protein
gp369	334738360	∞	0.427243	1.05227e-06	hypothetical protein
gp375	334738366	∞	0.427243	1.70479e-05	hypothetical protein
gp210	334738201	8.3785	0.762138	0.00296015	putative endonuclease
gp358	334738349	8.02001	0.425319	0.000491185	hypothetical protein
gp253	334738244	7.4675	0.424419	0.00159432	hypothetical protein
gp175	334738166	6.99282	1.13341	0.0108895	putative UvsX protein
gp233	334738224	6.33412	0.42103	9.00452e-05	putative SNF2 domain helicase
gp271	334738262	5.17534	0.413288	0.000140645	hypothetical protein
gp257	334738248	4.05938	0.396641	7.03696e-05	DNA ligase
gp49	334738044	3.72684	0.388512	0.000616487	hypothetical protein
gp313	334738304	3.30954	0.544752	0.000711422	hypothetical protein

### Sheet: Table S3. MS of ChmB-GFP pulldo
Table S3. Mass spectrometry of ChmB-GFP 70 kDa bands
Protein	-10log(P)	Coverage (%)	Peak Area	# Peptides	#Spectra	MW (Da)	Annotation
gp53	450.71	81	7780000000	149	715	66612	Major nuclear shell protein (ChmA)
gp136	328.73	40	418000000	41	139	82847	Major capsid protein
gp166	232.86	21	22600000	21	35	115675	tail protein
gp11	215.69	26	8490000	19	27	77793	tail sheath protein
gp2	128.52	16	5160000	2	7	22501	hypothetical protein
gp8	110	7	727000	3	4	61839	virion structural protein
gp208	59.21	3	210000	2	3	66318	hypothetical protein
gp113	23.78	13	173000	1	1	14283	hypothetical protein
gp214	21.51	1	57400	1	1	72021	hypothetical protein
gp190	21.12	1	0	1	1	92001	SbcC protein
Only phage-encoded proteins are shown

### Sheet: Table S4. MS of GFP pulldowns
Table S4. Mass spectrometry of GFP fusion pulldowns
ChmA (gp53)-GFP
Protein	-10log(P)	Coverage (%)	Peak Area	# Peptides	#Spectra	MW (Da)	Annotation
gp53	315.92	43	4410000000	37	301	66612	Major nuclear shell protein (ChmA)
gp52	155.86	24	23600000	11	39	62495	hypothetical protein
gp358	147.15	40	14400000	9	36	30858	hypothetical protein
gp213	49.83	4	6330000	6	6	252377	tail fibre protein
gp138	36.79	6	220000	1	1	39328	hypothetical protein
gp54	21.97	4	0	1	1	55227	non-virion RNA polymerase subunit
gp216	20.63	9	0	1	1	17417	hypothetical protein
GFP-ChmB (gp2) (N-terminal GFP fusion)
Protein	-10log(P)	Coverage (%)	Peak Area	# Peptides	#Spectra	MW (Da)	Annotation	Found in ChmA-GFP?
gp53	329.46	60	2690000000	52	362	66612	Major nuclear shell protein (ChmA)	Yes
gp2	298.81	49	7240000000	36	604	22501	hypothetical protein (ChmB)
gp166	291.32	42	398000000	41	148	115675	tail protein
gp136	240.3	48	145000000	24	41	82847	major capsid protein
gp358	196	55	72300000	12	38	30858	hypothetical protein	Yes
gp11	184.29	25	21500000	12	28	77793	tail sheath protein
gp164	115.84	35	6840000	5	13	24691	virion structural protein
gp148	110.26	8	16000000	6	10	92750	portal protein
gp12	80.7	8	597000	2	4	32114	virion structural protein
gp158	76.75	9	4320000	2	4	32534	virion structural protein
gp165	63.69	12	27100000	6	7	96202	tail sheath protein
gp208	48.35	6	57400	2	3	66318	hypothetical protein
gp293	48.27	8	45400	1	3	20641	hypothetical protein
gp100	46.35	4	0	1	1	53843	virion structural protein
gp28	43.66	3	1060000	1	1	34453	hypothetical protein
gp175	39.57	3	4150000	2	4	53606	putative UvsX protein (RecA)
gp138	37.68	6	4200000	1	1	39328	hypothetical protein	Yes
gp64	37.57	3	92400	1	1	48010	hypothetical protein (ChmE)
gp186	37.29	2	569000	1	1	62420	virion structural protein
gp236	25.34	3	0	1	1	35027	hypothetical protein
gp83	25.29	2	45000000	1	11	54744	hypothetical protein
gp135	22.59	6	411000	1	1	20231	virion structural protein
gp289	22.56	6	0	1	1	52788	hypothetical protein
ChmB (gp2)-GFP (C-terminal GFP fusion)
Protein	-10log(P)	Coverage (%)	Peak Area	# Peptides	#Spectra	MW (Da)	Annotation	Found in ChmA-GFP?
gp53	349.45	59	2280000000	59	410	66612	Major nuclear shell protein (ChmA)	Yes
gp2	342.87	64	3980000000	49	580	22501	hypothetical protein (ChmB)
gp166	338.05	54	344000000	56	212	115675	tail protein
gp136	255.06	40	332000000	28	84	82847	major capsid protein
gp11	227.67	34	134000000	18	56	77793	tail sheath protein
gp358	195.05	40	53000000	11	37	30858	hypothetical protein	Yes
gp164	155.07	41	3770000	6	12	24691	virion structural protein
gp148	149.77	10	19000000	8	16	92750	portal protein
gp158	126.08	25	9280000	9	13	32534	virion structural protein
gp165	123.26	25	1120000000	14	29	96202	tail sheath protein
gp236	103.64	29	166000000	8	14	35027	hypothetical protein
gp12	89.11	17	4920000	3	9	32114	virion structural protein
gp181	86.37	7	53500000	5	6	49664	virion structural protein
gp138	82.24	24	3580000	5	6	39328	hypothetical protein	Yes
gp8	56.68	11	1340000	4	4	61839	virion structural protein
gp135	44	6	107000	1	1	20231	virion structural protein
gp186	43.76	2	657000	1	1	62420	virion structural protein
gp213	31.99	2	18000000	3	3	252377	tail fibre protein	Yes
gp293	31.57	8	0	1	1	20641	hypothetical protein
gp150	31.46	3	759000	1	3	78941	virion structural protein
gp64	29.77	3	69500	1	1	48010	hypothetical protein (ChmE)
gp18	28.6	4	26400	1	1	38478	hypothetical protein
gp269	27.73	39	348000	2	2	13468	hypothetical protein
gp315	27.02	25	1420000	1	2	12632	hypothetical protein
gp257	24.48	2	191000	1	1	76108	putative DNA ligase
gp162	23.94	7	2180000	1	1	19889	virion structural protein
gp175	21.9	1	1990000	1	1	53606	putative UvsX protein (RecA)
gp212	20.98	2	0	1	1	63067	putative RNA polymerase beta subunit
gp103	20.72	3	125000	1	1	65004	hypothetical protein
gp62-GFP
Protein	-10log(P)	Coverage (%)	Peak Area	# Peptides	#Spectra	MW (Da)	Annotation	Found in ChmA-GFP?
gp67	329.56	48	266000000	29	137	73779	non-virion RNA polymerase subunit
gp65	295.65	43	212000000	23	115	45123	non-virion RNA polymerase subunit
gp62	265.56	32	251000000	17	96	59703	hypothetical protein
gp139	261.03	39	130000000	21	87	62710	non-virion RNA polymerase subunit
gp66	218.35	40	106000000	10	83	35614	non-virion RNA polymerase subunit
gp54	206.37	23	133000000	10	70	55227	non-virion RNA polymerase subunit	Yes
gp85	42.9	11	78500	4	4	70830	hypothetical protein
gp213	35.25	2	0	3	3	252377	tail fibre protein	Yes
gp200	32.84	6	252000	1	1	29433	hypothetical protein
gp11	32.33	2	0	1	1	77793	tail sheath protein
gp17	22.93	5	31900	1	1	48156	hypothetical protein
gp214	20.6	2	435000	1	4	72021	hypothetical protein

### Sheet: Table S5. Crystallography
Table S5. Crystallographic data collection and refinement
	PA1C gp2
Data collection
Synchrotron/Beamline	APS 24ID-C
Date collected	2021-12-11
Resolution (Å)	67.1 - 2.63
Wavelength (Å)	0.97911
Space Group	P21
Unit Cell Dimensions (a,b,c) Å	60.96, 86.56, 71.88
Unit Cell Angles (ɑ,β,γ)°	90, 110.94, 90
I/σ (last shell)	4.8 (0.9)
a Rsym (last shell)	0.184 (1.101)
b Rmeas (last shell)	0.220 (1.306)
c CC1/2, last shell	0.981 (0.462)
Completeness (last shell) %	98.5 (94.0)
Number of reflections	68907
unique	20612
Multiplicity (last shell)	3.3 (3.4)
Refinement
Resolution (Å)	67.1 - 2.63
No. of reflections	20421
working	19514
free	907
d Rwork (%)	27.10 (36.48)
d Rfree (%)	30.01 (37.18)
Structure/Stereochemistry
Number of atoms	10615
hydrogen	5259
r.m.s.d. Bond lengths (Å)	0.0029
r.m.s.d. Bond angles (°)	0.55
Rotamer outliers (%)	0.0067
Ramachandran (%)
Favored	0.9875
Allowed	0.0125
Outliers	0
MolProbity score	0.92
MolProbity Clashscore	1.7
PDB ID	7UYX
SBGrid Data Bank ID	908
a Rsym = ∑∑j|Ij – 〈I〉|/∑Ij, where Ij is the intensity measurement for reflection j and 〈I〉 is the mean intensity for multiply recorded reflections.
b Rmeas = ∑h [ √(n/(n-1)) ∑j [Ihj - 〈Ih〉] / ∑hj 〈Ih〉, where Ihj is a single intensity measurement for reflection h, 〈Ih〉 is the average intensity measurement for multiply recorded reflections, and n is the number of observations of reflection h.
c CC1/2 is the Pearson correlation coefficient between the average measured intensities of two randomly-assigned half-sets of the measurements of each unique reflection.
d Rwork, free = ∑||Fobs| – |Fcalc||/|Fobs|, where the working and free R-factors are calculated using the working and free reflection sets, respectively.
